# Host-pathogen genetic interactions underlie tuberculosis susceptibility

**DOI:** 10.1101/2020.12.01.405514

**Authors:** Clare M. Smith, Richard E. Baker, Megan K. Proulx, Bibhuti B. Mishra, Jarukit E. Long, Sae Woong Park, Ha-Na Lee, Michael C. Kiritsy, Michelle M. Bellerose, Andrew J. Olive, Kenan C. Murphy, Kadamba Papavinasasundaram, Frederick J. Boehm, Charlotte J. Reames, Rachel K. Meade, Brea K. Hampton, Colton L. Linnertz, Ginger D. Shaw, Pablo Hock, Timothy A. Bell, Sabine Ehrt, Dirk Schnappinger, Fernando Pardo-Manuel de Villena, Martin T. Ferris, Thomas R. Ioerger, Christopher M. Sassetti

## Abstract

The outcome of an encounter with *Mycobacterium tuberculosis* depends on the pathogen’s ability to adapt to the variable immune pressures exerted by the host. Understanding this interplay has proven difficult, largely because experimentally tractable animal models do not recapitulate the heterogeneity of tuberculosis disease. We leveraged the genetically diverse Collaborative Cross (CC) mouse panel in conjunction with a library of *Mtb* mutants to associate bacterial genetic requirements with host genetics and immunity. We report that CC strains vary dramatically in their susceptibility to infection and produce qualitatively distinct immune states. Global analysis of *Mtb* mutant fitness across the CC panel revealed that many virulence pathways are only in specific host microenvironments, identifying the large fraction of the pathogen’s genome that has been maintained to ensure fitness in a diverse population. Both immunological and bacterial traits were associated with genetic variants distributed across the mouse genome, identifying the specific host-pathogen genetic interactions that influence pathogenesis.
