## Supplementary material for "Host-pathogen genetic interactions underlie tuberculosis susceptibility": TableS1_CCTB_Phenotypes.csv

Print	CC.Strain	Block	Blaze	weight.change	weight.loss	EOD	Lung.CFU	Lung.CEQ	Spleen.CFU	Spleen.CEQ	Eotaxin	GCSF	IFNy	IL1a	IL1B	IL2	IL6	IL9	IL10	IL17	IP10	KC	LIF	LIX	MCP1	MCSF	MIG	MIP1a	MIP1b	MIP2	RANTES	TNFa	VEGF
129	129s1.SvImJ	1	0	-1.134333333	1.134333333	0	6.138333333	6.156	6.276333333	6.265666667	0.434301855	0.466927801	1.307042427	2.322574086	2.043099341	0.569395122	0.794459099	1.481723585	-0.573657398	-0.56641022	1.829243149	2.255227312	0.365330895	2.406754215	1.44227466	0.229447048	2.786222472	1.842343236	1.867490101	1.973735333	0.633501153	1.380528562	0.38047337
AJ	A.J	1	0	-29.8	29.8	0	7.5335	8.271	5.883	5.912	0.821034314	1.783703824	2.860886893	2.708013039	2.392613622	0.746162939	2.230783265	1.838932882	0.678030147	0.04094357	2.222820561	2.89775466	1.363500857	2.362541217	2.576246439	1.324188691	3.081253761	2.746229753	2.44228971	3.447741253	1.356386451	2.03061768	0.236407468
B6	C57BL.6J	2.5	0	5.15	-5.15	0	6.762335568	7.230271426	6.919590054	7.31489186	0.983168582	1.223368171	1.456008115	2.509928188	2.037449994	0.826024801	1.104541534	1.783359547	0.400000026	0.384168506	1.914204347	2.306790788	0.676520953	2.7003604	2.007837536	0.916924159	2.861894927	1.987334708	1.871113309	2.690709007	1.648250266	1.504348022	0.721296248
CAST	Cast.EiJ	1	0	-6.883666667	6.883666667	0	7.158	7.641333333	6.243	6.536333333	0.315497713	0.322439721	0.786427379	2.161365167	1.73649778	0.660437945	0.861470622	1.733312652	-0.123485284	0.035323488	1.930255493	2.518156949	0.528484383	2.657728453	1.687485048	0.423485713	2.754285331	1.983401472	1.759562532	2.485269873	0.504715421	1.074453709	0.14394188
CC001	CC001.Unc	1	0	-3.623666667	3.623666667	0	5.565666667	6.743333333	5.840666667	6.976	1.081257335	0.870044925	1.253832636	2.20631238	1.7692727	1.025534531	0.83978401	1.934375766	0.368587845	-0.021172139	1.844520543	2.039444906	0.44418722	2.442672111	1.857759234	0.279426366	2.815580445	1.6621062	1.881728359	2.004022665	1.866782617	1.186990932	0.644749648
CC002	CC002.Unc	1	0	NA	NA	12	8.42	8.392333333	7.136333333	7.482333333	2.070151358	3.948184507	2.3516841	3.829129416	3.057376827	0.78802303	3.300025889	1.728321212	1.135743088	1.751019404	2.908221183	3.759188319	2.083220297	3.143796294	3.440954891	2.331022938	3.345771365	3.708723587	4.08942067	4.121888329	1.549305466	2.563582552	1.976076356
CC003	CC003.Unc	1	1	-25.2925	25.2925	7	8.1315	8.59	7.464	7.884	0.841814356	3.085633008	1.938763417	3.029832033	2.431822647	0.734786573	2.712702016	1.993076084	0.365556559	1.969029985	1.797695289	3.49192154	1.403800489	2.661390982	2.48974753	1.362965081	3.038498148	3.265284128	3.113559982	4.122025188	1.4874225	2.234020305	1.12201529
CC004	CC004.TauUnc	1	1	-21.80366667	21.80366667	7	7.740666667	8.363333333	7.020333333	7.553666667	1.018968634	2.206251811	2.583045504	3.197243249	2.56133072	1.047180272	2.292822523	2.124782684	0.698431361	1.464110999	2.191610277	3.35296874	1.203088849	2.908105918	2.601056	1.319095644	3.085164323	2.624254862	2.739887662	3.542810174	1.624809677	2.077686274	0.490111271
CC005	CC005.TauUnc	1	0	-12.41333333	12.41333333	0	7.715	8.195666667	7.641333333	7.874333333	0.96302969	2.104460124	1.156755762	2.565321392	2.046967817	0.624991871	2.083105422	2.019992712	-0.075481552	1.212125881	2.15005393	2.869108071	0.789745706	2.489944438	2.006901615	0.818899102	2.938806507	2.512096625	2.3339046	3.280847906	1.448510578	1.709627802	0.683128579
CC006	CC006.TauUnc	1	0	3.961666667	-3.961666667	2	6.4205	6.728666667	6.800333333	7.146333333	1.117965594	0.586273323	1.594288357	2.219937655	1.866043333	0.808732389	1.277429019	2.079111408	0.156440984	0.111815556	1.851215504	2.2516823	0.610106899	2.538954295	1.787342572	0.600351228	2.811032771	1.936915423	2.23970887	1.949551519	1.89011683	1.491134659	0.188699313
CC007	CC007.Unc	2	0	-11.56	11.56	0	8.267672513	8.968435397	6.837916312	7.172813728	0.821200362	2.588528894	1.753636066	3.30054122	2.781242679	0.716264945	3.007961568	1.706676134	0.330061977	2.736849483	2.067710067	3.2185147	1.626023848	2.647057071	2.399231238	0.939924203	2.999627049	2.67776896	2.53986046	3.200474579	1.031896341	2.007214612	0.313001097
CC008	CC008.GeniUnc	2	0	0.818666667	-0.818666667	0	7.710339179	8.27076873	6.858582979	6.616480394	1.007656363	1.713041799	1.397509277	2.908030106	2.195535068	0.82754883	1.477444293	1.811856624	0.239766097	0.468680772	1.943174048	2.552981183	0.784690934	2.653317782	2.099421074	0.701826667	3.026949192	1.983626157	2.0222091	2.761095952	1.568789291	1.783564816	0.832805346
CC009	CC009.Unc	1	1	3.902666667	-3.902666667	0	6.855333333	7.108	6.971333333	6.683666667	0.947147727	1.177898415	1.771866252	2.658436947	1.768771508	1.144455609	1.353812003	2.206598144	0.41751803	0.399596262	2.127221207	2.810089103	0.613581975	2.623062925	2.381657035	0.677844306	2.903625699	2.240596142	2.318242558	2.506254563	1.376485787	1.551295484	0.727781795
CC010	CC010.GeniUnc	1.5	0	-0.3154	0.3154	0	6.374203508	6.844261238	5.528349787	6.087488237	1.185918981	0.731504586	1.250152299	2.485735249	1.947962939	0.850313671	0.833167011	1.861525632	-0.153112475	-0.744922888	2.037138827	2.526590785	0.583349743	2.743823447	1.966823388	1.005603411	2.945371932	1.854895535	2.220218699	2.215340428	1.749947127	1.432879927	0.929553022
CC011	CC011.Unc	1	0	-9.408	9.408	0	6.602666667	7.264333333	6.539	6.930333333	0.878447834	1.235260217	1.881978871	2.087753883	2.113446319	0.994774711	1.714288543	2.056498674	0.539076672	1.420936979	1.987754427	2.213165278	0.757832746	2.566859539	1.716561604	0.469055038	2.876348421	1.631062898	1.60491355	2.06244145	1.120215341	1.338854774	0.342761695
CC012	CC012.GeniUnc	1	0	-9.804333333	9.804333333	0	6.486	6.948333333	6.484333333	6.534666667	0.772945729	0.512930276	1.699665844	2.477789047	2.366758617	0.64876721	0.792731839	1.728732429	-0.573657398	-0.102727739	2.264240523	2.323097358	0.316002609	2.39404367	1.617573914	0.425925616	2.896095766	1.955319905	2.019428492	2.103834579	0.422238219	1.325666592	0.035345717
CC013	CC013.GeniUnc	2	0	-1.444	1.444	0	7.370339179	8.14226873	5.512749645	6.914480394	1.420018853	2.579924085	1.419601821	2.647577987	2.449327526	0.453050413	1.489173912	1.677516965	-0.180555752	-0.1287025	2.060638736	2.811485423	0.96671588	2.541285215	2.060686937	0.302871768	2.991473201	2.260666779	2.436668153	2.612754798	1.556353756	1.413306256	0.193873806
CC015	CC015.Unc	1	0	-10.3535	10.3535	6	7.4145	8.4235	6.996	7.2705	1.05826004	2.367745662	1.51237897	2.962044651	2.453155335	0.88657165	1.737970706	2.085204487	0.599778863	1.114991861	2.210890926	3.117661927	1.063658354	2.798768453	2.740853213	1.608070701	3.04241793	2.864404415	2.851674175	3.307137422	1.437721984	1.962271094	0.807537662
CC016	CC016.GeniUnc	2	0	-21.526	21.526	0	7.485005846	8.09376873	6.871916312	7.081813728	0.934069369	1.752865336	2.664266735	2.989135498	2.468797764	0.903047446	2.259203933	2.028416074	0.303570202	1.285873692	2.443732368	2.825637837	1.090216421	2.640316798	2.341245431	0.902497599	3.118977139	2.372335173	2.543251557	2.861069801	1.671795779	1.816149048	0.196545046
CC017	CC017.Unc	1	0	NA	NA	9	8.3495	9.105	7.0305	8.0355	1.606897968	3.985642099	1.432513472	3.491204512	2.732960547	0.370378662	2.856984709	1.800040266	0.686616043	0.671541745	2.431031532	3.625387193	1.521488156	2.75604852	3.325682496	2.108961795	3.086383498	3.763793274	3.881788258	4.13427906	1.479260059	2.490625071	0.869760066
CC018	CC018.Unc	1	0	3.3555	-3.3555	3	7.034	8.0775	8.0695	7.31	1.245511827	2.412333886	0.862884374	2.32194354	1.904199856	0.929942753	2.096021272	1.82537262	0.102127839	1.585363843	2.040117015	2.711473037	1.061536893	2.690827474	2.492770876	0.699611811	2.820584905	2.455214958	2.700477832	3.040955657	2.15129101	1.533394376	0.939702785
CC019	CC019.TauUnc	1	0	6.581333333	-6.581333333	0	7.089666667	7.502666667	7.331333333	7.555666667	1.092331258	1.16662302	1.263476276	2.540481585	1.72467898	1.214413906	0.905157763	2.27994861	0.567726608	1.209656349	1.83338573	2.742119808	0.793100266	2.410813716	1.77912533	-0.223572016	2.751622009	1.928629041	2.056175518	2.354075991	1.383966376	1.442195617	0.593147379
CC021	CC021.Unc	2	0	-2.475666667	2.475666667	0	7.632005846	8.18576873	5.856916312	6.827147061	1.842444968	2.263977866	1.155259211	3.014483336	2.728013755	0.778255337	2.38433035	1.557385492	0.237303685	0.85862791	2.480207421	3.26848601	1.428855523	2.821920452	2.880604607	1.015609235	3.082420323	3.03200586	3.26855413	3.508049756	1.622536015	2.052669578	1.432462182
CC022	CC022.GeniUnc	2	0	-0.671666667	0.671666667	0	7.598339179	7.996435397	8.065916312	7.878813728	1.789044818	1.580270189	0.887138838	2.433762269	1.024066108	0.866595097	1.572105882	1.877041914	-0.074979981	0.087800355	2.017577556	2.613057861	0.527015714	2.51598394	1.755631677	0.763473131	2.840732545	2.43196927	2.336311986	2.945889948	1.014905736	1.545377615	1.020745492
CC023	CC023.GeniUnc	1	1	-29.151	29.151	7	8.411	8.8575	7.597	7.32	1.562412358	3.548352662	1.749327954	3.496440903	2.882675232	0.784410118	3.136662341	2.019030497	1.21336923	1.729486682	2.409337757	3.704897502	1.959945447	2.772579815	2.848890815	1.676169669	3.067301497	3.398921888	3.835921857	3.998327336	1.161166191	2.349276071	1.687546587
CC024	CC024.GeniUnc	1	0	10.8645	-10.8645	0	7.3215	7.7745	6.7095	6.993	1.347827855	2.110859345	0.84514944	2.527115931	1.674891188	0.546191871	1.84429452	1.911584602	-0.368300334	1.196939157	2.016298301	2.752926257	0.885934785	2.420561534	1.728443361	0.938243441	2.853203632	2.500997637	2.34766859	2.976074683	1.49646215	1.622738628	0.373130226
CC025	CC025.GeniUnc	1	0	NA	NA	8	8.546	9.269	7.0845	7.3145	1.701559007	3.890909627	1.176568169	3.608859121	2.466071934	0.958303555	3.289752284	1.764156344	1.75390711	0.790270903	2.221263915	3.747285865	2.120511071	2.84093575	3.441934617	2.373717887	3.10219718	3.827366729	4.43838933	4.165188396	1.200719485	2.592962765	1.441431595
CC027	CC027.GeniUnc	3	0	-28.741	28.741	6	9.23454044	10.8464947	8.361826862	8.488666749	1.527611825	5.157041684	1.074504149	4.01934844	3.669088943	0.373503523	4.029587297	1.707315017	0.825565439	1.715153536	2.284495611	3.992221579	2.393568736	3.00811254	3.6219061	2.389006619	3.18146797	4.347163022	3.90358873	4.919549799	0.961687391	2.690183889	1.80136056
CC028	CC028.GeniUnc	2	0	-9.267333333	9.267333333	0	7.819672513	8.329102063	6.621249645	6.532813728	1.241175706	2.007027264	1.957109209	2.942077602	2.558624293	1.093713151	2.197806057	1.980226813	0.50441211	2.476747826	2.066441702	3.216422439	1.122787466	2.651829381	2.29277961	1.142888008	2.856277532	2.767721684	2.956257704	3.167412586	1.592974902	1.939883081	1.117588515
CC029	CC029.Unc	3	0	0.949333333	-0.949333333	0	6.662707107	7.351828032	7.146993529	6.552166749	0.955435588	0.751671512	1.563433326	2.279584719	2.116773573	0.642350718	1.206048221	1.856314756	0.155075506	0.185778832	2.18113077	2.602302497	0.523062153	2.700020812	2.369961165	0.80177502	2.995066509	2.115454845	2.465372771	2.45289248	1.677974783	1.507878393	0.486915703
CC030	CC030.GeniUnc	2	0	-25.158	25.158	6	6.268339179	7.95876873	7.968249645	8.266480394	1.071573741	3.11097641	1.061171566	2.816752106	1.848786538	0.089558311	1.97634995	1.725766665	0.822744114	-0.305411533	2.014328238	3.30620784	1.809934961	2.890607988	3.073782224	1.664090691	2.912514506	3.4793951	3.302450783	3.726740675	1.261216166	1.908452125	1.303245365
CC031	CC031.GeniUnc	3	0	-12.1895	12.1895	3	7.27904044	7.806494699	6.950326862	6.850166749	0.913358277	3.278479581	1.513869419	3.73721884	3.082684649	0.502155486	2.428801566	1.671869805	0.805088585	0.978211263	2.113184393	3.366557442	1.587960271	2.653118315	2.766140789	1.522260927	3.050989381	3.361222239	3.261940711	3.774319011	1.051764875	2.360739424	1.101991468
CC032	CC032.GeniUnc	1	0	-24.714	24.714	6	8.551	8.431	7.215	7.367	1.533679959	3.403291883	1.880528121	3.661820425	3.152573392	0.614949659	2.943301115	1.744849334	0.912225635	1.021686248	2.379596372	3.389467228	1.638411898	2.752571265	3.002938183	2.11585039	3.039282202	3.714680321	4.033833189	4.122172999	1.371203083	2.450512971	1.316425963
CC033	CC033.GeniUnc	2	0	-20	20	4	8.087839179	7.72076873	8.754749645	9.476980394	1.467058359	3.190437951	1.803429017	3.383933928	3.272935057	1.039118345	3.107034715	2.012489821	1.647579465	1.419236168	2.50477467	3.63952022	1.951575364	2.771584896	3.135448902	1.991747457	3.113792509	3.284219978	3.175658592	3.936695192	0.945570501	2.451476534	1.134925274
CC034	CC034.Unc	3	0	2.160333333	-2.160333333	0	6.711373774	7.551828032	6.155993529	7.311500082	0.820827642	1.212455055	1.621979838	2.756636811	2.433195864	1.117151185	1.698078931	1.975999259	0.931405435	0.979887624	1.882722413	2.696499818	0.946417177	2.742649871	2.049801038	0.802582596	2.87930354	1.923841284	2.190256399	2.749989444	1.804090953	1.625523892	0.543807658
CC035	CC035.Unc	2	0	-5.325	5.325	0	7.476339179	7.786102063	7.111749645	7.600147061	0.895139629	1.300345971	1.786891298	2.61306142	1.602687887	0.941426291	1.277670645	2.144749206	0.579939638	0.515917822	2.06666106	2.695950999	0.740423616	2.546595845	2.025733772	1.012562552	2.89708986	2.545072879	2.720470792	2.730266615	1.578736272	1.487447225	0.454556147
CC037	CC037.TauUnc	3	0	-12.1465	12.1465	3	9.18104044	9.419494699	7.147826862	7.391666749	0.783843871	3.47941887	1.551464621	3.342954151	2.825715304	0.789272735	2.8063963	1.840478966	0.767382313	1.043344257	2.060956064	3.310008738	1.530764955	2.699122085	2.653595227	1.578018423	2.987083123	3.38381285	3.225657292	3.763120602	1.228972193	2.010451422	1.039252274
CC038	CC038.GeniUnc	2	0	-30	30	6	8.475339179	9.61376873	9.189249645	9.165194791	1.43417382	4.859881134	0.734662876	2.919523041	2.311837616	0.694928497	3.457020718	1.707098802	1.846263302	0.527445094	1.852584427	3.748722381	1.925148699	2.800793145	3.408255597	1.648809492	2.447987071	4.287824283	4.014171323	4.904230617	0.510448464	2.494339653	0.944576758
CC039	CC039.Unc	1	0	4.4305	-4.4305	2	6.255	7.1785	6.27	7.091	0.705986529	1.373772398	0.914602017	2.174845611	1.529966707	0.912311176	0.761044675	1.19807351	0.16749814	0.730008169	1.747553996	2.534422012	0.675186042	2.753835292	1.643984797	0.473405377	2.953289565	2.017385775	1.734652412	2.625653998	0.387243884	1.209859278	0.284276856
CC040	CC040.TauUnc	1	0	-30	30	3	7.447	9.2695	6.835	7.1665	1.518816419	3.446850273	1.343965928	3.529086167	2.643070937	0.44041251	2.931032209	1.234563294	0.943369411	2.226743291	2.335602476	3.393555205	1.941655695	2.881752059	2.853441592	1.669649701	3.208969576	3.397910741	3.633590642	4.046947173	1.830840933	2.334017113	1.590201156
CC041	CC041.TauUnc	1	0	-11.78933333	11.78933333	7	8.029333333	8.778333333	6.905	7.299666667	1.359529168	3.067006429	1.742981218	3.408215962	3.056215046	0.990723987	2.544513676	1.868926165	0.88682604	1.840782702	2.273493661	3.254188634	1.460274806	2.7874414	2.310639383	1.712549161	3.164842	3.144361591	3.2763837	3.926871119	1.440408879	2.164168885	1.234387093
CC042	CC042.GeniUnc	1	1	-30	30	0	8.4545	9.8255	8.4155	8.274	1.535190587	3.948087746	0.477526218	3.493041781	2.811280683	0.801359809	3.033945051	1.953042952	1.246039754	1.128866159	1.840566823	3.634259833	2.154800662	2.925995291	2.830930435	1.995308033	2.370858042	3.724229351	3.451351644	4.146155858	0.795969498	2.188584199	1.563385845
CC043	CC043.GeniUnc	2	0	-3.2415	3.2415	5	7.209339179	7.54226873	7.944249645	7.262480394	0.992948601	1.689728768	1.76621522	2.41769128	2.479236188	0.492887458	1.622441928	1.647182143	-0.025010092	1.007106111	2.399007683	2.943926978	0.968688678	2.578520834	2.373999945	1.00407112	3.005320293	2.209992769	2.460403088	2.660030797	1.529318384	1.589246163	0.651440417
CC044	CC044.Unc	3	0	2.558	-2.558	0	7.95204044	8.514828032	7.179660196	7.304500082	1.219175917	1.141934784	1.325801712	2.432261916	2.225073037	0.981267731	1.356905657	2.088714758	0.241621228	1.015374052	2.261233688	2.708990276	0.675572656	2.65662112	2.017304615	0.394826527	2.951058484	2.357576222	2.519789679	2.627903371	0.808711102	1.470675735	0.639434127
CC045	CC045.GeniUnc	3	0	-6.998666667	6.998666667	0	7.86104044	8.509161366	8.203993529	8.301166749	1.194648866	1.382633999	0.60664411	2.305346768	1.437027228	1.047656628	1.538823107	2.153306897	0.523388216	0.842074274	1.883626482	2.782929985	0.514195539	2.590332679	2.100563791	0.548373399	2.646002213	2.592190273	2.466324581	3.030954279	0.916865593	1.503450659	0.715403159
CC046	CC046.Unc	3	0	3.668333333	-3.668333333	0	6.671373774	7.268828032	7.339993529	7.657166749	0.908948922	1.262975228	0.67669976	2.363152913	1.595886757	1.24820217	1.562233072	2.246283965	0.847717077	-0.013452897	1.821293173	2.406282268	0.500986134	2.666076768	1.673091618	0.710927942	2.71911555	1.98047709	1.868508805	2.85966371	1.052666586	0.997726087	0.780438741
CC047	CC047.Unc	2	1	0.6605	-0.6605	0	7.743839179	8.11126873	6.576749645	7.384480394	1.429487416	1.799580197	1.064979038	2.943053647	2.076669266	0.993679446	1.458403667	2.092710164	0.535646114	0.794752345	2.117232336	2.76173988	0.891598109	2.631722423	1.796029784	0.99749473	2.947747306	2.448076187	2.822675612	2.813428543	1.549210124	1.471451493	1.158532437
CC051	CC051.TauUnc	1	0	NA	NA	9	7.973	8.459	5.9885	6.953	0.933085756	3.308878651	3.710100795	3.388921468	3.087288992	0.740323205	2.225754838	1.87989282	0.797381848	-0.071183007	2.457147263	2.34727853	1.331960751	2.618692172	3.252398714	1.237671037	3.031243597	3.41986515	3.136214397	3.798417295	1.879286505	2.353623982	0.359582747
CC055	CC055.TauUnc	3	0	-1.143333333	1.143333333	0	7.402373774	7.925494699	6.826326862	7.303500082	1.306878062	2.220624961	2.849757441	2.82298379	1.919082034	0.86327509	1.99297435	1.745337851	0.634132231	0.153516107	2.292040119	3.000426264	1.599766173	2.657576199	2.620576349	0.911405284	3.020444452	2.635101561	2.846917948	2.692465924	1.513465326	2.227467969	0.574275309
CC056	CC056.GeniUnc	2	0	-0.271	0.271	0	6.978005846	7.592435397	7.026749645	7.623147061	0.908843622	1.177273039	1.105809745	2.14676055	1.421212413	0.491251913	0.02825888	1.983774248	-0.093311064	-0.48799414	1.826080502	2.078687479	-0.154045484	2.504321887	1.447166828	0.710526798	2.681966362	1.491511464	1.82170538	2.314466973	0.990633972	1.074297887	0.439614193
CC057	CC057.Unc	2	0	-7.629	7.629	0	7.887339179	8.19876873	6.980249645	6.289480394	0.829331288	2.120830673	1.459695934	2.820980764	2.41468549	0.560158264	1.833031783	1.680534002	-0.510581722	1.615059507	2.218136641	2.908337114	1.007342108	2.551731091	2.471561735	1.033880574	3.039006198	2.815248742	2.590658419	3.256993619	1.14126608	1.778776605	0.446594594
CC059	CC059.TauUnc	3	0	-5.237	5.237	0	6.850373774	7.633161366	6.441326862	6.879833415	1.3036986	1.879328301	2.270228397	2.659414655	2.329292069	0.567640787	1.290022792	1.752638378	-0.509568109	0.755423741	2.213036475	2.68701798	0.768319704	2.426292644	1.679802511	1.07806425	2.943361386	2.197595671	2.481678892	2.492478382	1.674307972	1.847000245	0.423507093
CC060	CC060.Unc	3	1	2.033666667	-2.033666667	0	7.059707107	7.538828032	5.837660196	6.410833415	1.155983397	1.525617336	1.603710155	2.903154748	1.864382997	0.236206433	0.96075697	1.392882606	-0.624645995	0.57138066	2.247731277	2.820781297	0.94081616	2.592474361	2.033791537	1.316334119	3.076107074	2.464324732	2.754810966	2.461428388	2.062605645	1.795123147	0.289310792
CC061	CC061.GeniUnc	2	0	8.482666667	-8.482666667	0	6.674672513	7.45776873	6.290916312	6.550147061	0.500456834	0.880007178	1.79786894	2.340630079	2.203106615	0.68725323	1.562999428	1.837686412	-0.036445414	-0.338529933	2.061872153	2.512605692	0.88808393	2.636745664	1.76864354	0.677374397	3.091101495	2.382591181	2.54217826	2.095414077	1.52925183	1.705599356	0.375341602
CC065	CC065.Unc	1	0	0.785666667	-0.785666667	7	6.727666667	7.088	7.338666667	8.267	0.620164735	0.620598295	1.023581114	1.982390661	1.146379362	0.868147715	0.795186482	2.000223584	-0.446796003	0.345396543	1.887016105	2.12716867	0.137465847	2.39690435	0.805772108	0.183671829	2.695894855	1.479967851	1.449513152	1.932971207	1.086922024	1.220672984	0.329120539
CC068	CC068.TauUnc	3	0	-7.168333333	7.168333333	0	7.44254044	7.900494699	5.881826862	6.792500082	1.032537192	1.621452291	2.447974356	2.849128287	2.53916746	0.461804239	2.045170133	1.644533213	-0.294620026	0.546696175	2.392084683	2.874511108	1.12202503	2.561526407	2.161681516	0.891816938	3.180349024	2.34457698	2.340986987	2.705594839	1.278336497	1.847251882	0.61620349
NOD	NOD.ShiLtJ	1	0	-5.606	5.606	0	6.028	6.366666667	5.001666667	5.475	1.009981589	0.864443992	2.056650327	2.470554011	1.984080699	0.429689222	0.989784603	1.69350505	0.003478551	-0.227688542	2.212865682	2.585084409	0.563431188	2.553590813	2.128764638	1.118980661	3.089183525	1.988006801	2.01982575	2.193905908	1.942990042	1.654614637	-0.003641968
NZO	NZO.H1LtJ	1	0	12.21366667	-12.21366667	0	6.392	7.322666667	6.415	6.368333333	0.864145382	1.001085872	1.575777865	2.408173526	1.918652396	0.164736292	0.981753969	1.691115803	0.026856257	0.638592105	2.117145616	2.393351783	0.339505253	2.549662457	1.587312329	0.315657015	3.005271142	1.592289418	1.769268605	1.502044591	1.508031503	1.527733021	0.092704601
PWK	PWK.PhJ	1	0	0.170333333	-0.170333333	0	6.573333333	7.627666667	6.888333333	7.223333333	0.7966908	0.097273853	1.182123144	2.515779831	2.406014662	0.644612135	0.608474723	1.913588453	-0.012262192	-0.228836772	1.978215934	2.657606888	0.639823363	2.674024335	1.99280517	0.305380768	2.824778347	1.975845886	2.442652914	2.227110663	1.791978292	1.356916576	0.295241935
WSB	Wsb.Eij	1	1	-30	30	8	8.3645	9.1445	7.043	7.15	1.347371725	3.839942003	1.705198084	3.459947053	3.019321875	0.699379592	2.322618866	1.866857714	0.876535167	0.427256255	2.149008269	3.493331391	1.743161644	2.910608822	3.098897227	1.995779743	3.203300673	3.671760303	3.374000986	4.142640289	1.189881119	2.385194873	1.131697771
