## Supplementary material for "Host-pathogen genetic interactions underlie tuberculosis susceptibility": TableS3_CC30xCC029_F2.csv

Strain_ID	Sex	LungCFU	Chr7_CAST	Chr15_CAST
Cr_CS02_F_0061	0	8.643452676	1	1
Cr_CS02_F_0069	0	8.301029996	1	1
Cr_CS02_F_0073	0	7.401400541	1	1
Cr_CS02_F_0127	0	9.698970004	1	1
Cr_CS02_F_186	0	6.792391689	1	1
Cr_CS02_F_279	0	8.187520721	1	1
Cr_CS02_M_0124	1	6.633468456	1	1
Cr_CS02_M_138	1	7.181843588	1	1
Cr_CS02_M_142	1	7.973127854	1	1
Cr_CS02_M_152	1	9.77815125	1	1
Cr_CS02_M_172	1	7.556302501	1	1
Cr_CS02_M_240	1	6.832508913	1	1
Cr_CS02_M_254	1	7.181843588	1	1
Cr_CS02_M_276	1	6.361727836	1	1
Cr_CS02_M_337	1	7.214843848	1	1
Cr_CS02_F_0059	0	8.857332496	0	1
Cr_CS02_F_0071	0	8.62324929	0	1
Cr_CS02_F_187	0	7.565847819	0	1
Cr_CS02_F_330	0	8.662757832	0	1
Cr_CS02_F_385	0	6.301029996	0	1
Cr_CS02_M_0053	1	9.903089987	0	1
Cr_CS02_M_179	1	7.326335861	0	1
Cr_CS02_M_231	1	6.755874856	0	1
Cr_CS02_M_334	1	6.963787827	0	1
Cr_CS02_F_175	0	7.322219295	1	0
Cr_CS02_M_0094	1	7.437750563	1	0
Cr_CS02_M_0103	1	6.903089987	1	0
Cr_CS02_M_161	1	8.079181246	1	0
Cr_CS02_M_166	1	7.250420002	1	0
Cr_CS02_F_177	0	6.491361694	1	0
Cr_CS02_F_220	0	6.434568904	1	0
Cr_CS02_F_269	0	7.086359831	1	0
Cr_CS02_M_226	1	7.447158031	1	0
Cr_CS02_M_303	1	6.991226076	1	0
Cr_CS02_M_355	1	6.73239376	1	0
Cr_CS02_F_0065	0	9.380211242	0	0
Cr_CS02_F_0113	0	9.505149978	0	0
Cr_CS02_M_0084	1	7.84509804	0	0
Cr_CS02_M_0104	1	8.127104798	0	0
Cr_CS02_M_0123	1	8.480006943	0	0
Cr_CS02_M_145	1	7.181843588	0	0
Cr_CS02_F_208	0	7.46834733	0	0
Cr_CS02_F_268	0	7.612783857	0	0
Cr_CS02_M_203	1	7.292256071	0	0
Cr_CS02_M_323	1	9.77815125	0	0
Cr_CS02_M_336	1	8.602059991	0	0
